# The BR-body proteome contains a complex network of protein-protein and protein-RNA interactions

**DOI:** 10.1101/2023.01.18.524314

**Authors:** Nandana V., Rathnayaka-Mudiyanselage I.W., Muthunayake N.S., Hatami A., Mousseau C.B., Ortiz-Rodríguez L.A., Vaishnav J., Collins M., Gega A., Mallikaarachchi K.S., Yassine H., Ghosh A., Biteen J.S., Zhu Y., Champion M.M., Childers W.S., Schrader J.M.

## Abstract

Bacterial RNP bodies (BR-bodies) are non-membrane-bound structures that facilitate mRNA decay by concentrating mRNA substrates with RNase E and the associated RNA degradosome machinery. However, the full complement of proteins enriched in BR-bodies has not been defined. Here we define the protein components of BR-bodies through enrichment of the bodies followed by mass spectrometry-based proteomic analysis. We found 111 BR-body enriched proteins, including several RNA binding proteins, many of which are also recruited directly to *in vitro* reconstituted RNase E droplets, showing BR-bodies are more complex than previously assumed. While most BR-body enriched proteins that were tested cannot phase separate, we identified five that undergo RNA-dependent phase separation *in vitro*, showing other RNP condensates interface with BR-bodies. RNA degradosome protein clients are recruited more strongly to RNase E droplets than droplets of other RNP condensates, implying that client specificity is largely achieved through direct protein-protein interactions. We observe that some RNP condensates assemble with preferred directionally, suggesting that RNA may be trafficked through RNP condensates in an ordered manner to facilitate mRNA processing/decay, and that some BR-body associated proteins have the capacity to dissolve the condensate. Finally, we find that RNA dramatically stimulates the rate of RNase E phase separation *in vitro*, explaining the dissolution of BR-bodies after cellular mRNA depletion observed previously. Altogether, these results suggest that a complex network of protein-protein and protein-RNA interactions controls BR-body phase separation and RNA processing.

**Highlights:**

1. BR-body proteomics identified 111 proteins enriched in BR-bodies.
2. BR-bodies associate with an interconnected network of RNP condensates.
3. BR-body condensation is modulated by its interaction network.
4. RNA is required for rapid BR-body condensation.

**Graphical Abstract:** Summary of the BR-body protein interactome. Lines between two protein circles represent a direct interaction.
