## Supplementary material for "The BR-body proteome contains a complex network of protein-protein and protein-RNA interactions": Table S2

### Sheet: Sheet1
BR-body protein	Disorder	P-score	Catgranule	Deephase
RNaseE	35.9	3.72	1.258	0.79
PNPase	0	0.7	1.153	0.24
Aconitase	0	1.88	1.101	0.3
RhlB	25.7	0.62	0.586	0.63
RNase D	0	0.27	-0.167	0.18
RhlE	17.2	1.29	1.04	0.58
Hfq	0	ND*	-1.056	0.1
Rho	5.7	0.13	0.54	0.57
RppH	0	-1.65	0.49	0.21
acetoacetyl-CoA reductase	0	-0.02	0.962	0.1
ATP-dependent RNA helicase DeaD	32.8	4.48	1.044	0.76
S-adenosylmethionine synthetase		1.01	1.17	0.22
ribosomal protein S1	0	1.68	1.363	0.27
NudC		-0.61	-0.0908905	0.18
DnaK		0.35	0.294	0.57
NusG		0.5	0.419	0.13
Tyrosine tRNA ligase		-0.16	0.658	0.15
