## Supplementary material for "The BR-body proteome contains a complex network of protein-protein and protein-RNA interactions": Table S3-S5

### Sheet: Table S3
Strain ID	Genotype	Source
NA1000	Synchronizable variant of Ccr CB15	(Evinger and Agabian, 1977)
JS49	NA1000 vanA::rne-YFP GentR	Al-Husini et al.,2018
JS370	NA1000 vanA::papI-YFP KanR	This study
JS371	NA1000 vanA::rhlE-YFP KanR	This study
JS372	NA1000 vanA::rho-YFP KanR	This study
JS375	NA1000 vanA::rppH-YFP KanR	This study
JS 382	NA 10000 vanA::nudC-YFP KanR	This study
JS 384	NA 10000 vanA::pnp-YFP KanR	This study
JS 397	NA 10000 vanA::rnaseD2-YFP KanR	This study
JS 399	NA 10000 vanA::rhlB-YFP KanR	This study
JS 410	NA 10000 vanA::acnA-YFP KanR	This study
JS431	NA 10000 vanA::rnaseJ-YFP KanR	This study
JS455	NA 10000 vanA::rnaseD1-YFP KanR	This study
JS481	NA 10000 vanA::rnaseHI-YFP KanR	This study
JS482	NA 10000 vanA::rnaseHII-YFP KanR	This study
JS483	NA 10000 vanA::smpb-YFP KanR	This study
JS506	NA1000 vanA::rnaseL-YFP KanR	This study
JS508	NA1000 vanA:: rnaseP-YFP KanR	This study
JS510	NA1000 vanA::rnaseT2-YFP KanR	This study
JS517	NA1000 vanA:: rnaseIII-YFP KanR	This study
JS543	NA1000 vanA:: rnaseL1-YFP KanR	This study
JS560	NA1000 vanA::rnaseR-YFP GentR	This study
JS678	NA1000 vanA::fabG-YFP KanR	This study
JS680	NA1000 vanA::metK-YFP KanR	This study
JS688	NA1000 vanA::nusG-YFPC KanR	This study
JS690	NA1000 vanA::rhf-YFP KanR	This study
JS692	NA1000 vanA::tyrRS-YFP KanR	This study
JS697	NA1000 vanA::hfq-YFP GentR	This study
JS694	NA1000 rne::pXrnessrAC GentR	This study
JS8	NA1000 rne::pXrnessrAC KanR	Al-Husini et al.,2018
JS19	NA1000 acnA-YFP rne::pXrnessrAC SpecR KanR	Al-Husini et al.,2018
JS699	NA1000 vanA::hfq-YFPC rne::pXrnessrAC GentR KanR	This study
JS701	NA1000 vanA::rhlE-YFPC rne::pXrnessrAC GentR KanR	This study
JS702	NA1000 vanA::rho-YFPC rne::pXrnessrAC GentR KanR	This study
JS706	NA1000 vanA::metK-YFPC rne::pXrnessrAC GentR KanR	This study
JS709	NA1000 vanA::rnaseD1(CTD)-YFPC rne::pXrnessrAC GentR KanR	This study
JS134	NA1000 acnA::acnA-Chy SpecR StrpR	Al-Husini et al.,2018
JS451	NA1000 acnA::acnA-Chy pBXMCS SpecR StrpR KanR	This study
JS452	NA1000 acnA::acnA-Chy rne::pBXrne-YFPC SpecR StrpR KanR	This study
JS716	NA1000 acnA::acnA-Chy rhlE::pBXrhlE-YFPC SpecR StrpR KanR	This study
JS721	NA1000 acnA::acnA-Chy RPS1::pBXRPS1 SpecR StrpR KanR	This study
JS742	NA1000 acnA::acnA-Chy metK::pBXmetKSpecR StrpR KanR	This study
JS151	NA1000 vanA::RNE-YFP RNE::pXRNEssrAC acon::acon-Chy GentR KanR SpecR	Al-Husini et al.,2018
JS 264	NA1000 vanA::RNE-Chy rhlB-CFP GentR SpecR	Al-Husini et al.,2018
JS87	NA1000 rne::rne-msfGFP GentR	Al-Husini et al.,2018
JS403	NA1000 rne::rne-mCherry GentR	Al-Husini et al.,2020
JS563	NA1000 vanA::rhlE-YFP rne::rne-CHYC KanR GentR	This study
JS564	NA1000 vanA::rho-YFP rne::rne-CHYC KanR GentR	This study
JS570	NA1000 vanA::rnaseHI-YFP rne::rne-CHYC KanR GentR	This study
JS758	NA1000 vanA::rnaseD1-YFP rne::rne-CHYC KanR GentR	This study
JS761	NA1000 vanA::metK-YFP rne::rne-CHYC KanR GentR	This study
JS735	NA1000 rne::rne-msfGFP GentR	This study
JS744	NA1000 rne::rne(∆hfq)-msfGFP GentR SpecR StrpR	This study
JS671	NA1000 rne::rne(∆rhlE)-msfGFP GentR KanR	This study
JS672	NA1000 rne::rne(∆rhlB)-msfGFP GentR	This study
JS295	NA1000 popZ::popZ-Chy rne::rne-msfGFP GentR	Al-Husini et al.,2020
JS128	NA1000 popZ-Chy rne::pXrnessrAC KanR	This study
VNS003	BTH101 pKNT25-RNase E/pUT18-Aconitase KanR AmpR	This study
VNS004	BTH101 pKNT25-RNase E/pUT18-metK KanR AmpR	This study
VNS005	BTH101 pKNT25-RNase E/pUT18-S1 protein KanR AmpR	This study
VNS006	BTH101 pKT25-Zip/pUT18C-Zip KanR AmpR	This study
VNS007	BTH101 pKNT25/pUT18 KanR AmpR	This study
VNS008	BTH101 pKNT25-RNase E/pUT18 KanR AmpR	This study
VNS009	BTH101 pKNT25/pUT18-metK KanR AmpR	This study
VNS010	BTH101 pKNT25/pUT18-S1 protein KanR AmpR	This study

### Sheet: Table S4
Plasmid	Description	Source
pVRNE-YFPC-4	A Caulobacter integrating plasmid carrying RNE with an in frame C-terminal YFP under control of the vanillate promoter (GentR)	Al-Husini et al.,2018
pVPAPI-YFPC-2	A Caulobacter integrating plasmid carrying poly(A) polymerase with an in frame C-terminal YFP under control of the vanillate promoter (KanR)	This study
pVRhlE-YFPC-2	A Caulobacter integrating plasmid carrying RhlE with an in frame C-terminal YFP under control of the vanillate promoter (KanR)	This study
pVRhO-YFPC-2	A Caulobacter integrating plasmid carrying Rho with an in frame C-terminal YFP under control of the vanillate promoter (KanR)	This study
pVRppH-YFPC-2	A Caulobacter integrating plasmid carrying RppH with an in frame C-terminal YFP under control of the vanillate promoter (KanR)	This study
pVNudC-YFPC-2	A Caulobacter integrating plasmid carrying NudC with an in frame C-terminal YFP under control of the vanillate promoter (KanR)	This study
pVPNP-YFPC-2	A Caulobacter integrating plasmid carrying Pnpase with an in frame C-terminal YFP under control of the vanillate promoter (KanR)	This study
pVRNaseD1-YFPC-2	A Caulobacter integrating plasmid carrying RNaseD1 with an in frame C-terminal YFP under control of the vanillate promoter (KanR)	This study
pVRNaseD2-YFPC-2	A Caulobacter integrating plasmid carrying RNaseD1 with an in frame C-terminal YFP under control of the vanillate promoter (KanR)	This study
pVRhlB-YFPC-2	A Caulobacter integrating plasmid carrying RhlB with an in frame C-terminal YFP under control of the vanillate promoter (KanR)	This study
pVAconA-YFPC-2	A Caulobacter integrating plasmid carrying Aconitase with an in frame C-terminal YFP under control of the vanillate promoter (KanR)	This study
pVRNaseJ-YFPC-2	A Caulobacter integrating plasmid carrying RNaseJ with an in frame C-terminal YFP under control of the vanillate promoter (KanR)	This study
pVRNaseHI-YFPC-2	A Caulobacter integrating plasmid carrying RNaseHI with an in frame C-terminal YFP under control of the vanillate promoter (KanR)	This study
pVRNaseHII-YFPC-2	A Caulobacter integrating plasmid carrying RNaseHII with an in frame C-terminal YFP under control of the vanillate promoter (KanR)	This study
pVSmpB-YFPC-2	A Caulobacter integrating plasmid carrying SmpB with an in frame C-terminal YFP under control of the vanillate promoter (KanR)	This study
pVRNaseL-YFPC-2	A Caulobacter integrating plasmid carrying RNaseL with an in frame C-terminal YFP under control of the vanillate promoter (KanR)	This study
pVRNaseP-YFPC-2	A Caulobacter integrating plasmid carrying RNaseP with an in frame C-terminal YFP under control of the vanillate promoter (KanR)	This study
pVRNaseT2-YFPC-2	A Caulobacter integrating plasmid carrying RNaseT2 with an in frame C-terminal YFP under control of the vanillate promoter (KanR)	This study
pVRNaseIII-YFPC-2	A Caulobacter integrating plasmid carrying RNaseIII with an in frame C-terminal YFP under control of the vanillate promoter (KanR)	This study
pVRNaseL1-YFPC-2	A Caulobacter integrating plasmid carrying RNaseL1 with an in frame C-terminal YFP under control of the vanillate promoter (KanR)	This study
pVRNaseR-YFPC-4	A Caulobacter integrating plasmid carrying RNaseR with an in frame C-terminal YFP under control of the vanillate promoter (GentR)	This study
pVFabG-YFPC-2	A Caulobacter integrating plasmid carrying FabG with an in frame C-terminal YFP under control of the vanillate promoter (KanR)	This study
pVMetK-YFPC-2	A Caulobacter integrating plasmid carrying MetK with an in frame C-terminal YFP under control of the vanillate promoter (KanR)	This study
pVNusG-YFPC-2	A Caulobacter integrating plasmid carrying NusG with an in frame C-terminal YFP under control of the vanillate promoter (KanR)	This study
pV-RHF-YFPC-2	A Caulobacter integrating plasmid carrying Ribosome hibernation factor with an in frame C-terminal YFP under control of the vanillate promoter (KanR)	This study
pVTyrRS-YFPC-2	A Caulobacter integrating plasmid carrying Tyrosyl tRNA synthetase with an in frame C-terminal YFP under control of the vanillate promoter (KanR)	This study
pVHFQ-YFPC-4	G-block(An integrating plasmid carrying Hfq with an in frame C-terminal YFP under control of the vanillate promoter (GentR))	This study
pBX-RhlE-YFP-2	A replicating plasmid carrying RhlE with YFP under control of the xylose promoter (KanR)	This study
pBX-MetK-YFP-2	A replicating plasmid carrying MetK with YFP under control of the xylose promoter (KanR)	This study
pBX-HFQ-YFP-2	A replicating plasmid carrying HFQ with YFP under control of the xylose promoter (KanR)	This study
pBX-FabG-YFP-2	A replicating plasmid carrying FabG with YFP under control of the xylose promoter (KanR)	This study
pBX-S1-2	A replicating plasmid carrying Ribosomal protein S1 under control of the xylose promoter (KanR)	This study
pBX-MetK-2	A replicating plasmid carrying MetK under control of the xylose promoter (KanR)	This study
pChyC-4	An integrating plasmid with multi cloning site and Chy gene under control of the vanillate promoter (GentR )	(Thanbichler et al., 2007)
pRNE-Chyc-4	An integrating plasmid carrying the last 500 bp of RNE in frame with a C-terminal Chy tag (GentR )	Al-Husini et al.,2020
pVYFPC-4	An integrating plasmid with multi cloning site under control of the vanillate promoter(GentR)	Thanbichler et al., 2007
pVYFPC-2	An integrating plasmid with multi cloning site under control of the vanillate promoter(KanR)	Thanbichler et al., 2007
pBXMCS-2	A replicating plasmid with multi cloning site under control of the xylose promoter (ChlorR )	Thanbichler et al., 2007
pBX-RNE-YFP-2	A replicating plasmid carrying RNE with YFP under control of the xylose promoter (KanR)	Al-Husini et al.,2020
pAcon-ChyC-1	An integrating plasmid carrying the last 500bp of aconitase in frame with a C-terminal YFP tag (SpecR )	Al-Husini et al.,2018
pXRNEssrAC-4	An integrating plasmid carrying last 500bp of RNaseE (GentR)	This study
NudC-pET28a-2	Bacterial expression vector carrying NudC under control of the T7 promoter (KanR)	This study
RppH-pET28a-2	Bacterial expression vector carrying RppH under control of the T7 promoter (KanR)	This study
Rho-pET28a-2	Bacterial expression vector carrying Rho under control of the T7 promoter (KanR)	This study
MetK-pET28a-2	Bacterial expression vector carrying MetK under control of the T7 promoter (KanR)	This study
FabG-pET28a-2	Bacterial expression vector carrying FabG under control of the T7 promoter (KanR)	This study
HFQ-pET-28a(+)	Bacterial expression vector carrying Hfq under control of the T7 promoter (GentR)	This study
pVN001	pET-MBP-TEV-His - RNase D (KanR)	This study
pVN004	pET-MBP-TEV-His - RhlB (KanR)	This study
pVN008	pET-G-TEV-His - RhlE (KanR)	This study
pVN024	pET-G-TEV-His - DeaD (KanR)	This study
pVN027	pET-G-TEV-His - PNPase (KanR)	This study
pVN028	pET-MBP-TEV-His - RhlE (1-360 aa) (KanR)	This study
pVN032	pET-G-TEV-His - DnaK (KanR)	This study
pVN034	pET-G-TEV-His - NusG (KanR)	This study
pVN035	pET-G-TEV-His - tyrosyl tRNA synthetase (KanR)	This study
pVN025	pET-G-TEV-His - DeaD (1-520 aa) (KanR)	This study
pVN030	pET-MBP-TEV-His - RNase E (461 - 898 aa) (KanR)	This study
pVN045	pET-G-TEV-His - Hfq (1-66 aa) (KanR)	This study
pMJC0100	pTEV5 His-Aconitase (AmpR)	This study
AP435	pET28b vector carrying SpmXΔ356-431-His (KanR)	Perez et al., 2017
pKNT25	pKNT plasmid carrying a gene encoding T25 fragment of adenylate cyclase from Bordetella pertussis (KanR)	EUP-25N, BACTH Kit Euromedex
pUT18	pUT plasmid carrying a gene encoding T18 fragment of adenylate cyclase from Bordetella pertussis (AmpR)	EUP-18N, BACTH kit Euromedex
pKT25-zip	pKT plasmid carrying a gene encoding leucine zipper of GCN4 fused in frame to T25 fragment of adenylate cyclase from Bordetella pertussis (KanR)	EUP-25Z, BACTH Kit Euromedex
pUT18C-zip	pUT plasmid carrying a gene encoding leucine zipper of GCN4 fused in frame to T18 fragment of adenylate cyclase from Bordetella pertussis (AmpR)	EUP-18Z, BACTH Kit Euromedex
pVN054	pKNT plasmid carrying a gene encoding Caulobacter crescentus RNase E fused to N-terminus of T25 fragment of adenylate cyclase from Bordetella pertussis (KanR)	This study
pVN055	pUT plasmid carrying a gene encoding Caulobacter crescentus metK fused to N-terminus of T18 fragment of adenylate cyclase from Bordetella pertussis (AmpR)	This study
pVN057	pUT plasmid carrying a gene encoding Caulobacter crescentus Aconitase fused to N-terminus of T18 fragment of adenylate cyclase from Bordetella pertussis (AmpR)	This study
pVN058	pUT plasmid carrying a gene encoding Caulobacter crescentus Ribosomal protein S1 fused to N-terminus of T18 fragment of adenylate cyclase from Bordetella pertussis (AmpR)	This study

### Sheet: Table S5
Oligo name	sequence
F_03781	cgaggaaacgcatatggcgtctgtggacagc
R_03781	cgagatcttaaggtaccgtcggccttggccaggttc
F_00267	gcgaggaaacgcatatgcctctttcgatcatcaccaacacc
R_00267	cgttcgaattcgccgcctcttcggcccaggc
F_00413	cgaggaaacgcatatgagcagtgaaatgatcggcaacgcg
R_00413	cgttcgaattcgcgtagaccatgccctgggcgacg
F_00033	cgatgcgaggaaacgcatatgttcgatatcaaacgcaagacgatcgagtggg
R_00033	cgttcgaattcgccgcctcttcggccgccgc
F_01923	acgatgcgaggaaacgcatatgactgaattcaccgacctagggctatcg
R_01923	atcttaaggtacccttcgcgccgcgcggcgg
F_00878	cgatgcgaggaaacgcatatgactcaattttccgaccttggcct
R_00878	cgttcgaattcgcgtcgataggcgaccagcgc
F_03876	cgaggaaacgcatatgaccgaagacaccgaaaaccagg
R_03876	cgttcgaattcgcggtgttcatcgactggaagaagtc
F_03553	cgaggaaacgcatatgactgagctggaccatcctcaacatcg
R_03553	cgttcgaattcgcgttctccccctcgcggcg
F_00030	gcgaggaaacgcatatgttggagtcgccgatgaagaccg
R_00030	cgtaacgttcgaattcgcctgctggcctggtgagg
F_03476	cgaggaaacgcatatgacgccgaaggtcacgatctataccg
R_03476	cgtaacgttcgaattcgcgatgacgcgcggattgg
F_00383	cgaggaaacgcatatgccgcccggacccgac
R_00383	gcgtaacgttcgaattcgcaaggtctagctcgccgttgacc
F_01630	cgaggaaacgcatatggatagacgggtcgccgcc
R_01630	cgtaacgttcgaattcgcgcccgccccttcacgc
F_00807	cgaggaaacgcatatggctgaagcgccgcacacc
R_00807	cgtaacgttcgaattcgcaccggaaactgtgggatcggg
F_01776	cgaggaaacgcatatgaagctgatcaccaccaccgcc
R_01776	cgtaacgttcgaattcgcatcgttcttgggggcgcg
F_03717	gcgaggaaacgcatatggccaatttcgttcacgagggcg
R_03717	cgttcgaattcgcgctgtgggcgaagatgtccatctcc
F_02012	tgcgaggaaacgcatatgaaaaagtccaagaacgacgag
R_02012	aacgttcgaattcgcaatgcgaagaaccgtgg
F_01143	cgaggaaacgcatatgaaacgcctgatcgctctcaccg
R_01143	gcgtaacgttcgaattcgctttcttcttggcggcctgg
F_02241	gcgaggaaacgcatatggtgtgcatgtcgaccgtcg
R_02241	cgtaacgttcgaattcgcgatgatctccaccaccgcg
F_03310	cgaggaaacgcatatgagcaccgagaccgcg
R_03310	cgtaacgttcgaattcgcggcgatcttttcgacctgattgtattcc
F_03711	tgcgaggaaacgcatatgcaagtccaagtctccggca
R_03711	taacgttcgaattcgcgctcgcggttgatccgt
F_01946	gcgaggaaacgcatatgaacccctcacacaccgacc
R_01946	cgtaacgttcgaattcgcaacaggcttcaccaacacg
F_00545	cgaggaaacgcatatgacgagagttgcgttcgtgaccg
R_00545	cgttcgaattcgcggccatgtactggccacc
F_00048	cgaggaaacgcatttgagccgttcgtcctacatcttcacc
R_00048	cgtaacgttcgaattcgccgctaggcccttcaggtcg
F_02537	cgaggaaacgcatatgatggccaaacttcgccccacc
R_02537	gtaacgttcgaattcccgccgcttcccacgccg
F_01254	cgaggaaacgcatatgatgtccaagccgatcgcg
R_01254	cgtaacgttcgaattcgtcgccgcgatcgcccttc
IW006_22 metK_R	cgctaggcccttcaggtcgcccaccagat
IW007_22 metK_F	taagctagagcggccgccaccg
IW002_22 RPS1_F_Nde1	ggagacgaccatatgatggctgacgatatgagcttca
IW003_22 RPS1_R_Xba1	ggccgctctagattagtccttggaggcccgctcgcg
VN003F	gctAATATTATG AAG CTG ATC ACC ACC ACC
VN003R	ttaAAGCTTTCA ATC GTT CTT GGG GGC GCG
VN001F	gctAATATTatgactgaattcaccgacctaggg
VN002R	ttaCTCGAGCTA CTT CGC GCC GCG CGG
VN004F	gctAATATTatgactcaattttccgaccttggc
VN004R	ttaAAGCTTTTA GTC GAT AGG CGA CCA GCG
VN019F	gctAATATTATG CCC TTC CCC GCC TCC CAC
VN020R	ttaAAGCTTCTT CTT CTT GAA CGG CTT ACC GGC
VN026F	gctAATATTatgttcgatatcaaacgcaagacg
VN027R	ttaAAGCTTttacgcctcttcggccgc
VN034R	ttaAAGCTTttacgggaccagcttgtcggcgac
VN037F	gctAATATTatgacggccgcttcttccgtt
VN037R	ttaAAGCTTctagcctgcgcgcatcgtcca
VN039F	gctAATATTatgagcaccgagaccgcgtcc
VN039R	ttaAAGCTTtcaggcgatcttttcgacctg
VN040F	gctAATATTatgaacccctcacacaccgaccaa
VN040R	ttaAAGCTTctaaacaggcttcaccaacacgat
VN021R	ttaAAGCTTGTT CGA GAT CTC GAA CTT GGT GTC
VN035F	gctAATATTaccggcgtgctggaaggcacc
VN036R	ttaAAGCTTttaccggcgccaccagccccgacg
VN062F	gctGGATCCatgtccgccgaaaagaagcaa
VN063R	ttaAAGCTTttacatgatggtggaaatggcgtg
VN035F	gctAATATTaccggcgtgctggaaggcacc
VN036R	ttaAAGCTTttaccggcgccaccagccccgacg
MJC229	CCAACTAGTGAAAACCTGTATTTTCAGGGCGCTATGGCGTCTGTGGACAGCCT
MJC230	AGAATTCCATGGCCATATGGCTTTAGTCGGCCTTGGCCAGGTTCCGCAGC
VN084F	gctTCTAGAatgtcgaagaagatgctgatcgacgca
VN085R	ttaGAATTCccggcgccaccagccccgacg
VN087F	gctTCTAGAttgagccgttcgtcctacatcttc
VN088R	ttaGAGCTCcgctaggcccttcaggtcgcc
VN090F	gctTCTAGAatggcgtctgtggacagcctcaaa
VN091R	ttaGGTACCgtcggccttggccaggttccg
VN096F	gctTCTAGAatgGCTGACGATATGAGCTTCAAC
VN097R	ttaGAGCTCgtccttggaggcccgctc
